# Early overactivation of non-muscle myosin II during adaptation to combined BRAF and MEK inhibitors in dedifferentiating cutaneous melanomas

**DOI:** 10.64898/2025.12.03.686756

**Authors:** Andrea Garcia-Perez, Lucía Sanchez-Garcia, Marta Duran-Renieblas, Federica Sella, Silvia Novo-Acedo, Angel Delgado-Lopez, Adrian Barreno, Judith Gracia, Christopher Rios, Erica J. Young, Laszlo Radnai, Clara Diaz-Utrilla, Julia M. Martinez-Gomez, Rosa M. Marti, Marta C. Sallan, Oscar Maiques, Courtney A. Miller, Eva Perez-Guijarro, Anna Macià, Mitchell P. Levesque, Jose L. Orgaz

**Affiliations:** Universidad Carlos III de Madrid, Departamento de Neurociencia y Ciencias Biomédicas, 28903 Getafe, Madrid, Spain; Instituto de Investigaciones Biomédicas Sols-Morreale (IIBM), Consejo Superior de Investigaciones Científicas-Universidad Autónoma de Madrid, 28029 Madrid, Spain; Department of Dermatology, University of Zurich, University Hospital Zurich, 8952 Schlieren, Switzerland; Oncologic Pathology Group, Institut de Recerca Biomèdica de Lleida (IRBLleida), University of Lleida, 25198 Lleida, Spain; Department of Molecular Medicine and Department of Neuroscience, The Herbert Wertheim UF Scripps Institute for Biomedical Innovation & Technology, Jupiter, FL 33458, USA; Department of Biochemistry, Faculty of Medicine, Universidad Autónoma de Madrid (UAM), 28029 Madrid, Spain; Barts Cancer Institute, Queen Mary University of London, Charterhouse Square, London, United Kingdom; Cancer Biomarkers & Biotherapeutics, Barts Cancer Institute, Queen Mary University of London, London, United Kingdom; Centre of Biomedical Research on Cancer (CIBERONC), Instituto de Salud Carlos III (ISCIII), 28029 Madrid, Spain; Department of Dermatology, Hospital Universitari Arnau de Vilanova de Lleida, Institut de Recerca Biomèdica de Lleida (IRBLleida), University of Lleida, 25198 Lleida, Spain; Instituto de Investigación Sanitaria Hospital Universitario La Paz (IdiPAZ), 28046 Madrid, Spain

**Keywords:** melanoma, therapy tolerance, resistance, myosin, cytoskeleton

## Abstract

Cutaneous melanoma is a very aggressive type of skin cancer with remarkable phenotypic plasticity that contributes to adaptation and resistance to targeted therapies against the MAPK pathway. Previous research described that non-muscle myosin II (NMII) of the actomyosin cytoskeleton, which is essential for cell migration and metastasis, is overactivated in BRAF inhibitor-resistant melanomas. Since the combination of BRAF and MEK inhibitors (BMi) is the current standard of care, we investigated if and how NMII activity is regulated during adaptation to BMi. Here, we find that most dedifferentiating BMi-resistant melanomas overactivate NMII compared to their parental counterparts. NMII activity generally increases during the first 2 weeks of BMi treatment, and it is followed by elevated total NMII levels due partly to transcriptional modulation. Although ERK activity rebounds with similar kinetics, NMII overactivation is not prevented by ERK inhibition but by blockade of ROCK. In melanomas that hyperdifferentiate during adaptation to BMi, NMII activity is not increased upon BMi treatment due, in part, to MITF. We also find that co-targeting NMII along BMi in some melanomas reduces survival of drug-tolerant persister cells, which would delay the development of resistance. Therefore, our study identifies elevated NMII activity as a potential marker of adaptation to MAPK in some melanoma subpopulations, and also provide an approach to delay the emergence of resistance to MAPK-targeted therapy.
