## Supplementary Tables for "Early overactivation of non-muscle myosin II during adaptation to combined BRAF and MEK inhibitors in dedifferentiating cutaneous melanomas"

### Sheet: S1
Supplementary Table 1. Cell lines and patient-derived melanoma cultures
Cell line	Type	RRID	Source	STR date
A375	parental	CVCL_6233	ATCC, provided by Richard Marais (CRUK Manchester)	2021-02-01
WM983A	parental	CVCL_6808	Rockland, provided by Victoria Sanz-Moreno (Institute of Cancer Research, UK)	2022-09-01
WM88	parental	CVCL_6805	Rockland, provided by Victoria Sanz-Moreno (Institute of Cancer Research, UK)	2022-09-01
WM983B	parental	CVCL_6809	Rockland, provided by Victoria Sanz-Moreno (Institute of Cancer Research, UK)	2022-09-01
YUMM1.7	parental	CVCL_JK16	ATCC, provided by Victoria Sanz-Moreno (Institute of Cancer Research, UK)	2022-10-01
SKMEL28	parental	CVCL_0526	Marisol Soengas (CNIO, Spain)	2022-09-01
UACC62	parental	CVCL_1780	Marisol Soengas (CNIO, Spain)	2022-09-01
SKMEL5	parental	CVCL_0527	Marisol Soengas (CNIO, Spain)	2023-08-01
A2058	parental	CVCL_1059	Sophia Karagiannis (King’s College London, UK)	2022-09-01
LOXIMVI	parental	CVCL_1381	Øystein Fodstad (Oslo University Hospital, Sweden)	2025-11-01
UACC1273	parental	CVCL_G297	Mary J Hendrix (Northwestern University of Chicago, US)	2023-10-01
MM043	parental, short-term patient-derived culture		Ghanem Ghanem (Institute Jules Bordet, Belgium)	2024-06-01
MM050	parental, short-term patient-derived culture		Ghanem Ghanem (Institute Jules Bordet, Belgium)	2024-04-01
MM074	parental, short-term patient-derived culture		CancerTools #161624	2023-10-01
MM099	parental, short-term patient-derived culture		Ghanem Ghanem (Institute Jules Bordet, Belgium)	2023-10-01
MM029	parental, short-term patient-derived culture		CancerTools #161610	2023-10-01
A375.BMR	BRAFi+MEKi Resistant sub-line		generated in this study	2024-12-01
SKMEL28.BMR	BRAFi+MEKi Resistant sub-line		generated in this study	2024-04-01
UACC-62.BMR	BRAFi+MEKi Resistant sub-line		generated in this study	2022-09-01
WM88.BMR	BRAFi+MEKi Resistant sub-line		generated in this study	2024-10-01
WM983A.BMR	BRAFi+MEKi Resistant sub-line		generated in this study	2024-10-01
A2058.BMR	BRAFi+MEKi Resistant sub-line		generated in this study	2025-10-01
MM074.BMR	BRAFi+MEKi Resistant sub-line		generated in this study	2024-06-01
MM050.BMR	BRAFi+MEKi Resistant sub-line		generated in this study	2025-10-01
YUMM1.7.BMR	BRAFi+MEKi Resistant sub-line		generated in this study	pending
WM88/R	BRAFi Resistant sub-line		Orgaz et al 2020 Cancer Cell	2022-05-01
WM983A/R	BRAFi Resistant sub-line		Orgaz et al 2020 Cancer Cell	2022-12-01
WM983B/R	BRAFi Resistant sub-line		Orgaz et al 2020 Cancer Cell	2023-08-01

### Sheet: S2
Supplementary Table 2. Reagents
Reagent	Supplier	Catalog number	other information
Ham’s F10	Biowest	L0140-500	cell culture media
DMEM	Gibco	41966052	cell culture media
FBS	Hyclone	6SV30160.03_RH202200	cell culture media
penicillin+streptomycin	Gibco	15140122	cell culture media
dabrafenib GSK2118436	Selleckchem	S2807	BRAFi
encorafenib LGX818	MedChemExpress	HY-15605	BRAFi
PLX4720	Selleckchem	S1152	BRAFi
PLX4032	Roche	Zelboraf (vemurafenib)	BRAFi
trametinib GSK1120212	Selleckchem	S2673	MEKi
binimetinib MEK162	Selleckchem	S7007	MEKi
SCH772984	Selleckchem	S7101	ERKi
(-)-blebbistatin	Selleckchem	S7099	NMIIi
GSK269962A	Selleckchem	S7687	ROCKi
Actinomycin D	Sigma-Aldrich	A1410	transcription inhibitor
DMSO	Sigma-Aldrich	D2653	solvent
bovine collagen I PureCol	Advanced BioMatrix and Cell Systems GmBH	5005-B	cell culture, spheroids
low viscosity methylcellulose	Sigma-Aldrich	M7027	cell culture, spheroids
Formaldehyde solution	Merck	1039991000	fixative
Crystal violet solution 1%	Sigma-Aldrich	V5265-500ML	cell survival assays
RNAiMax	Invitrogen	13778075	RNAi transfection reagent
Opti-MEM Reduced Serum Medium	Gibco	11058021	RNAi transfection reagent
Pierce 16% Formaldehyde (w/v), Methanol-free	Thermo Scientific	11586711	fixative for IF
Triton X-100	Sigma-Aldrich	T8787	permeabilising agent for IF
BSA Low Endotoxin	NZYTech	MB47002	blocking buffer WB
546-Phalloidin	Life Technologies	A22283	F-actin stain
DAPI	Life Technologies	D1306	DNA stain
Prolong Diamond Antifade	Life Technologies	P36970	mounting media IF
DC Protein Assay Kit II	Bio-Rad	5000112	protein quantification reagent
Immobilon-P PVDF Membrane	Millipore	IPVH00010	WB membrane
Clarity Western ECL Subs,500ml	Bio-Rad	1705061	WB detection reagent
TRI Reagent® (Trizol)	Life Technologies	AM9738	RNA extraction reagent
DNase Treatment and Removal Reagent	Invitrogen	AM1906	Dnase
RT NZY First-Strand cDNA Synthesis Kit	NZYTech	MB12501	Retrotranscriptase
MicroAmp Fast Optical 48-Well Reaction Plates	Applied Biosystems	10167874	QRT-PCR plates
Power SYBR Green PCR Master Mix	Applied Biosystems	4367659	QRT-PCR enzyme
MYL9 Quantitect Primer	Qiagen	QT00072268	For Quantitect primers, sequences are not provided by Qiagen, as stated in their website: ‘Sequences ofthe QuantiTect Primer Assays are not provided. Approximate location of primers within a specific gene can be viewed on the Product Detail pages retrieved via our GeneGlobe data base.’
B2M Primer Forward TGCTGTCTCCATGTTTGATGTATCT	Genomics Facility IIBM	custom	primer
B2M Primer Reverse TCTCGCTCCCCACCTCTAAGT	Genomics Facility IIBM	custom	primer
Tween 20	Sigma-Aldrich	P1379	detergent WB
BLOXALL Endogenous Blocking Solution, Peroxidase and Alkaline Phosphatase	Vector Labs	SP-6000-100	IHC reagent
ImmPRESS HRP Horse Anti-Rabbit IgG Polymer Detection Kit, Peroxidase	Vector Labs	MP-7401	IHC reagent
ImmPACT® NovaRED® Substrate, Peroxidase (HRP)	Vector Labs	SK-4805	IHC reagent
Mayer′s hemalum solution	Merck	1092490500	IHC reagent
Fisherbrand™ Permount™ Adhesive Mounting Medium	Fisher Scientific	SP15100	IHC reagent

### Sheet: S3
Supplementary Table 3. siRNA
Gene	siRNA	# number	Sequences
MYL9	ON-TARGETplus SmartPool	L-019044-00-0005	CCAAGGAUAAAGACGACUA
			CGGGAGGCACCCAUUGAUA
			CAUCCAAUGUCUUCGCAAU
			AAAGGCAACUUCAACUACG
MYL12A	ON-TARGETplus SmartPool	L-021498-02-0005	AGAGAAGCACCUAUUGAUA
			GAAAGUUAUUCGCUCGAUU
			CCAUACAGGAAGAUUACUU
			GGUCUAUACAGAGUCAAUA
MYL12B	ON-TARGETplus SmartPool	L-018116-01-0005	CCACUUAGCACUUGUAUAA
			GGGUGUAAAUUGUAUUGAA
			CCUCAUAGAACCUGUUGCA
			UGUAUUUAUUCCAGACCUU
ROCK1	ON-TARGETplus SmartPool	L-003536-00-0005	CUACAAGUGUUGCUAGUUU
			UAGCAAUCGUAGAUACUUA
			CCAGGAAGGUAUAUGCUAU
			GCCAAUGACUUACUUAGGA
ROCK2	ON-TARGETplus SmartPool	L-004610-00-0005	GCAACUGGCUCGUUCAAUU
			UAGAAUAUGUGGCCUAGAA
			GAAACUAAUAGGACACUAA
			CAAACUUGGUAAAGAAUUG
MYLK	ON-TARGETplus SmartPool	L-005351-00-0005	CUAAGACCAUUCGCGAUUU
			GCAAUGAUCUCAGGGCUCA
			GGGAACUGCUCUUUAAUUA
			GGGAUGACGAUGCCAAGUA
Non-targeting siRNA #1	ON-TARGETplus	D-001810-01-05	UGGUUUACAUGUCGACUAA

### Sheet: S4
Supplementary Table 4. Antibodies
Antibody	Supplier	cat.#, clone	Application, Dilution		WB = western blot
a-tubulin	Millipore	MABT205 (clone DM1A)	WB 1:10,000		IF = immunofluorescence
AXL	Cell Signaling Technology	#8661 (C89E7)	WB 1:400		IHC= immunohistochemistry
ERK1/2	Cell Signaling Technology	#9102	WB 1:1,000
ERK1/2 pT202/Y204-p44/42	Cell Signaling Technology	#4370 (D13.14.4E) XP	WB 1:1,000
GAPDH	Millipore	MAB374	WB 1:10,000
MITF	Cell Signaling Technology	#12590 (D5G7V)	WB 1:500
MLC2	Cell Signaling Technology	#8505 (D18E2)	WB 1:750
MLC2	Cell Signaling Technology	#3672	WB 1:750
MLC2 pSer19	Cell Signaling Technology	#3671	WB 1:750; IHC 1:100; IF 1:200
MLC2 pThr18/Ser19	Cell Signaling Technology	#3674	WB 1:750; IF 1:200
MLCK/Myosin light chain kinase	Abcam	ab76092 [EP1458Y]	WB 1:500
NGFR (p75NTR)	Cell Signaling Technology	#8238 (D4B3)	WB 1:500
NGFR p75 NGF Receptor	Abcam	ab52987	WB 1:1,000
P-H2A.X (S139)	Cell Signaling Technology	#2577	WB 1:500
p21 Waf1/Cip1	Santa Cruz Biotechnology	sc-6246 (F-5)	WB 1:500
p53	Santa Cruz Biotechnology	sc-126 (DO-1)	WB 1:500
Rho GDIalpha	Santa Cruz Biotechnology	sc-373724	WB 1:1,000
ROCK-1	Santa Cruz Biotechnology	sc-17794 (G-6)	WB 1:400
ROCK-2	Santa Cruz Biotechnology	sc-398519 (D-11)	WB 1:400
SOX10	Cell Signaling Technology	#89356 (D5V9L)	WB 1:500
Anti-rabbit IgG, HRP-linked Antibody	Cell Signaling Technology	#7074	WB 1:10,000
Anti-mouse IgG, HRP-linked Antibody	Cell Signaling Technology	#7076	WB 1:10,000
Goat anti-Rabbit IgG (H+L) Alexa Fluor 488	Life Technologies	A11034	IF 1:350

### Sheet: S5
Supplementary Table 5. RNA-seq and ATAC-seq data from published studies
GEO accession	Subseries	Samples	Data	Data used	Study
GSE75313	GSE75299 (RNA-seq)	melanoma cultures Parental on treatment and Resistant (M229, M238, M249, SKMEL28)	RNA-seq	normalised FPKM	Song et al 2017 Cancer Discovery
GSE75313	GSE103630 (RNA-seq_CellLine.batch2)	melanoma cultures Parental and Resistant (M263, M395, M397)	RNA-seq	normalised FPKM	Song et al 2017 Cancer Discovery
GSE75313	GSE103687 (RNA-Seq.CellLine.batch4)	melanoma cultures Parental and on treatment (M397, SKMEL28)	RNA-seq	normalised FPKM	Song et al 2017 Cancer Discovery
GSE75313	GSE103688 (RNA-Seq.CellLine.batch3)	melanoma cultures Parental and Resistant (M249, M395)	RNA-seq	normalised FPKM	Song et al 2017 Cancer Discovery
GSE75313	GSE103725 (Y1.7.FPKM.batch1.2)	YUMM1.7 in vivo vehicle and BRAFi treatment	RNA-seq	normalised FPKM	Song et al 2017 Cancer Discovery
GSE75313	GSE75299	Patient samples (Pt 1, 2, 4, 6, 7, 8), baseline and on-treatment	RNA-seq	normalised FPKM	Song et al 2017 Cancer Discovery
GSE75313	GSE103658	Patient samples (Pt 9), baseline and on-treatment	RNA-seq	normalised FPKM	Song et al 2017 Cancer Discovery
GSE127988	GSE127988	A375 treated with BRAFi or BMi	RNA-seq	reads per million (RPM)	Gerosa et al 2020 Cell Systems
GSE64741	GSE64741	A375, UACC62 treated with BRAFi	RNA-seq	normalized counts	Obenauf et al 2015 Nature
GSE134459	GSE134459 RNA-seq	M397 parental and treated with BRAFi	RNA-seq	normalized KPKM	Su et al 2025 Biorxiv
GSE134459	GSE134459 ATAC-seq	M397 parental treated with BRAFi	ATAC-seq	raw data was processed as described in Methods	Su et al 2025 Biorxiv
EGA S00001000992	S00001000992	Patient samples, baseline and on-treatment	RNA-seq	processed RSEM output provided by author Lawrence Kwong	Kwong et al 2015 J Clin Invest
